# Targeting subtype-specific metabolic preferences in nucleotide biosynthesis inhibits tumor growth in a breast cancer model

**DOI:** 10.1101/2020.04.19.049577

**Authors:** Martin P. Ogrodzinski, Shao Thing Teoh, Sophia Y. Lunt

## Abstract

Investigating metabolic rewiring in cancer can lead to the discovery of new treatment strategies for breast cancer subtypes that currently lack targeted therapies. Using MMTV-Myc driven tumors to model breast cancer heterogeneity, we investigated metabolic differences between two histological subtypes, the epithelial-mesenchymal transition (EMT) and the papillary subtypes, using a combination of genomic and metabolomic techniques. We identified differences in nucleotide metabolism between EMT and papillary subtypes: EMT tumors preferentially use the nucleotide salvage pathway, while papillary tumors prefer *de novo* nucleotide biosynthesis. Using CRISPR/Cas9 gene editing and mass spectrometry-based methods, we determined that targeting the preferred pathway in each subtype resulted in greater metabolic impact than targeting the non-preferred pathway. We further show that knocking out the preferred nucleotide pathway in each subtype has a deleterious effect on *in vivo* tumor growth. In contrast, knocking out the non-preferred pathway has a lesser effect or results in increased tumor growth.
