## Supplementary Tables for "Targeting subtype-specific metabolic preferences in nucleotide biosynthesis inhibits tumor growth in a breast cancer model"

### Sheet: Table 1
Metabolite	EMT Wild-Type Average (Log2 Fold Change)	EMT Wild-Type STDEV	Papillary Wild-Type Average (Log2 Fold Change)	Papillary Wild-Type STDEV	Raw P values	Benjamini-Hochberg Adjusted P values
2+3-phosphoglycerate	-0.330139	0.372491	-0.0260618	0.309272	0.255762	0.335174		P < 0.05
Acetoacetyl-CoA_	-0.0133259	0.148749	-0.00804527	0.174159	0.964717	0.976627
Acetyl-CoA	-1.01151	0.827045	-0.400549	1.41108	0.48325	0.535493
Aconitate	0.868643	0.0792937	-0.0188335	0.265419	0.0006814	0.00392011
Adenine	2.34183	0.538176	-0.0777496	0.553261	0.0007649	0.00392011
ADP	0.0784228	0.0147943	-5.85255e-05	0.0150256	0.0003028	0.00225724
ADP-glucose	0.644132	0.108136	-0.00343994	0.114348	0.0001739	0.00142598
ADP-ribose	-0.417566	0.431342	-0.0131326	0.223252	0.146888	0.218996
Alanine	0.733687	0.366239	-0.00119453	0.067987	0.0256742	0.0554022
Allantoate_and_Carbamoyl_aspartate	0.564673	0.113769	-0.0253199	0.306457	0.0112351	0.0307093
AMP	0.20574	0.0516601	-0.00117491	0.0668036	0.0027098	0.0105811
Arginine	-1.58835	0.311503	-0.00559504	0.148184	9.43e-05	0.00107215
Asparagine	0.41504	0.185262	-0.00605135	0.154764	0.0130033	0.0343958
Aspartate	-0.532696	0.393849	-0.0053656	0.14344	0.0455233	0.0873752
ATP	0.0514821	0.0902261	-0.00190327	0.0853105	0.422885	0.49538
Bisphosphoglycerate	-0.0986299	0.231239	-0.095975	0.586324	0.993551	0.993551
CDP	0.50388	0.253069	-0.00315274	0.109513	0.0103614	0.0293973
Citrate+Isocitrate	0.385098	0.049643	-0.00367941	0.119913	0.000972	0.00468847
CMP	-0.291591	0.118315	-0.00522303	0.142197	0.0212201	0.0497157
CMPNacetylneuraminate	-0.356967	0.105023	-0.00599846	0.153665	0.0092744	0.0287428
CoA	-0.608977	0.33591	-0.00953088	0.19199	0.0211523	0.0497157
CTP	0.480211	0.182709	-0.0167364	0.25219	0.0188008	0.0472894
dADP	-1.01852	0.437628	-0.0227419	0.299861	0.0094641	0.0287428
dAMP	-0.486468	0.219187	-0.0171364	0.259215	0.0326314	0.0686096
dATP	-0.99001	0.130951	-0.00532325	0.143639	5.37e-05	0.00107215
dCMP	-0.969153	0.238564	-0.012061	0.218391	0.0010363	0.00472092
dCTP	0.0807794	0.118533	-0.0100963	0.197382	0.459923	0.523801
dGDP	0.374778	0.187267	-0.0018335	0.0833505	0.0103966	0.0293973
dTDP	-0.537948	0.234646	-0.00543435	0.14386	0.0082705	0.0271272
dTMP	-0.731166	0.0739078	-0.0307329	0.341911	0.0236096	0.052324
dTTP	-0.383834	0.33769	-0.0268308	0.322424	0.177068	0.252621
dUMP	-0.488769	0.406739	-0.00498318	0.138976	0.0653445	0.116484
FAD	-0.704989	0.0940558	-0.00386741	0.120401	9.43e-05	0.00107215
FBP	0.260068	0.317157	-0.00784551	0.171453	0.187776	0.260977
Flavin_mononucleotide	-0.442497	0.63951	-0.0238587	0.298354	0.28028	0.359109
Fumarate	-0.379971	0.347099	-0.0257575	0.309835	0.178683	0.252621
GAP+DHAP	0.0071712	0.394128	-0.0375848	0.365964	0.873285	0.895118
GDP	0.181209	0.229668	-0.00268332	0.101627	0.193421	0.264343
Glucono-lactone	3.21037	0.122282	-0.0486593	0.428258	6.4e-06	0.0002624
Glutamate	0.0284064	0.18613	-0.000511775	0.0445986	0.780356	0.820374
Glutamine	-0.50113	0.363966	-0.0154364	0.240827	0.0676585	0.118042
Glutathione_disulfide_oxidized	0.283077	0.135188	-0.0126095	0.216163	0.0594884	0.108401
Glutathione_reduced	0.0984293	0.0517866	-0.00265559	0.100667	0.124366	0.191394
Glycerol_3-phosphate	-0.744459	0.144474	-0.0086608	0.183861	0.0007497	0.00392011
Glycine	0.83723	0.506833	-0.00625847	0.15562	0.0190311	0.0472894
GMP	-0.410945	0.321325	-0.000625921	0.0490351	0.0820975	0.13464
GTP	0.25362	0.0723504	-0.00225262	0.0928907	0.0048419	0.0180471
Hexose-phosphate	0.750949	0.562262	-0.0211161	0.290388	0.0504669	0.0940519
Hydroxybutyryl-CoA+Malonyl-CoA	-1.08678	0.348045	-0.0316884	0.347816	0.0051569	0.0183855
IDP	0.109897	0.105778	-0.00815603	0.17695	0.295712	0.3674
IMP	3.18605	0.535603	-0.456845	1.32074	0.0021952	0.00947402
Inosine	3.1678	0.307829	-0.0590798	0.507982	3.6e-05	0.000984
Isoleucine/Leucine	0.121114	0.195909	-0.00202218	0.0874892	0.29474	0.3674
Ketoglutarate	-0.277202	0.325781	-0.0370302	0.3934	0.383308	0.464213
Lysine	-0.519296	0.103439	-0.00065635	0.0505308	0.0001046	0.00107215
Malate	-0.264166	0.203094	-0.0107069	0.20051	0.12604	0.191394
Methionine	0.306382	0.231119	-0.00973611	0.193772	0.0808949	0.13464
Nacetylneuraminate	0.724052	0.102679	-0.00986233	0.192173	0.000521	0.00356017
NAD	-0.247756	0.200093	-0.00568639	0.149203	0.100487	0.161567
NADH	-0.87249	1.05572	-0.00566585	0.148219	0.19894	0.267427
NADP	-0.778647	0.404113	-0.0361889	0.372034	0.0354178	0.0726065
NADPH	0.0140448	0.684714	-0.0980727	0.640696	0.818966	0.850066
Ornithine	-0.316561	0.192818	-0.00154384	0.0777068	0.0230785	0.052324
Phenylalanine	-0.151896	0.0867309	-0.00176236	0.0822997	0.0458187	0.0873752
Phosphoenolpyruvate	-0.682769	0.425586	-0.0447284	0.429441	0.0793054	0.13464
Phosphoserine	-0.239001	0.257091	-0.0420214	0.38718	0.429139	0.495626
Proline	0.704926	0.265588	-0.00304486	0.108766	0.0026206	0.0105811
PRPP	0.193489	0.344441	-0.028833	0.326468	0.384957	0.464213
Ribose-5-phosphate	2.24922	0.476525	-0.0754777	0.520455	0.000587	0.00370261
Ribulose-5-phosphate	2.37909	0.489026	-0.0238782	0.297107	0.0001552	0.00141404
Sedoheptulose-phosphate	1.77056	0.134444	-0.00595936	0.149903	2.1e-06	0.0001722
Serine	0.574812	0.100675	-0.00130965	0.0710971	8.49e-05	0.00107215
Succinate	-0.294354	0.500527	-0.0782185	0.546025	0.580761	0.626611
Threonine	-0.828777	0.303923	-0.015022	0.240295	0.0056816	0.0194121
Tryptophan	-0.0571329	0.0637381	-0.0125576	0.218092	0.70835	0.754346
Tyrosine	0.0718151	0.163598	-0.00566123	0.147302	0.507892	0.555295
UDP	-0.129832	0.197089	-0.000943443	0.0601425	0.257512	0.335174
UMP	-0.167951	0.0938137	-0.00190123	0.0856056	0.039856	0.079712
UTP	0.141859	0.279186	-0.0101849	0.19717	0.407886	0.484734
Valine	-0.077161	0.175519	-0.00186311	0.0844298	0.468763	0.526555
Xanthosine	0.383802	0.373004	-0.00670816	0.161679	0.103101	0.162582
XMP	-1.58525	1.76282	-0.00606663	0.152924	0.170896	0.250241

### Sheet: Table 2
Summary Data from Transcriptome Analysis Console
ProbeID	Gene Symbol	EMT Avg (log2)	Papillary Avg (log2)	Fold Change	P-val	FDR P-val
1448562_at	Upp1	10.04	5.86	18.1	5.17e-08	3.68e-06		P < 0.05
1422974_at	Nt5e	8.43	5.18	9.51	9.49e-06	0.0001
1422184_a_at	Ak1-2	10.78	8.06	6.59	1.38e-11	3.89e-08
1436291_a_at	Dpys-3	4.31	2.47	3.58	0.0343	0.0857
1449383_at	Adssl1	8.96	7.35	3.06	0.0031	0.0124
1450939_at	Entpd1-1	7.01	5.44	2.97	0.0003	0.0019
1421204_a_at	Nudt16	7.14	5.62	2.86	5.22e-07	1.71e-05
1422573_at	Ampd3	8.48	7.13	2.55	0.0018	0.0078
1426339_at	Ak5	6.75	5.42	2.53	0.0017	0.0076
1422868_s_at	Gda	7.38	6.13	2.38	5.21e-05	0.0005
1423326_at	Entpd1-2	8.69	7.49	2.3	0.0001	0.0009
1432068_a_at	Entpd7-1	2.91	1.9	2.02	0.0928	0.1877
1453299_a_at	Pnp/Pnp2	9.72	8.71	2.02	2.05e-06	4.44e-05
1428164_at	Nudt9	10.11	9.29	1.76	0.0027	0.0109
1416530_a_at	Pnp	11.07	10.26	1.75	2.31e-06	4.83e-05
1423988_at	Ak1-1	4.8	4	1.74	0.0011	0.0052
1416593_at	Glrx-2	9.61	8.83	1.73	0.134	0.2483
1420272_at	Samhd1-2	6.47	5.71	1.69	0.2316	0.375
1416592_at	Glrx-1	9.91	9.18	1.65	0.2262	0.3682
1427357_at	Cda	5.93	5.26	1.59	0.0317	0.0806
1427810_at	Tyms-1	4.61	3.98	1.55	0.0915	0.1857
1424646_at	Uckl1	8.85	8.24	1.53	0.001	0.0049
1425689_at	Dpys-2	3.87	3.3	1.48	0.9392	0.9644
1435625_at	Entpd7-2	6.17	5.66	1.42	0.0325	0.0821
1451703_s_at	Aprt-1	11.66	11.18	1.4	0.0082	0.027
1435759_at	Ctps2-1	4.45	4.02	1.35	0.0376	0.092
1425228_a_at	Dguok	8.85	8.43	1.33	0.008	0.0267
1426909_at	Uck2-2	9.29	8.89	1.33	0.0299	0.0767
1423801_a_at	Aprt-2	11.59	11.19	1.31	0.0571	0.1282
1416356_at	Gmpr2	9.34	8.94	1.31	0.0017	0.0077
1427715_a_at	Nt5c1b	2.19	1.81	1.31	0.4725	0.6228
1417252_at	Nt5c	9.72	9.37	1.27	0.0311	0.0792
1421831_at	Ak4-4	2.51	2.18	1.26	0.8199	0.8876
1450987_a_at	Adprm	8.34	8.02	1.25	0.001	0.0048
1448444_at	Rpe-3	4.2	3.9	1.24	0.8806	0.9277
1426100_a_at	Tk2	8.11	7.79	1.24	0.0113	0.0351
1448604_at	Uck2-3	9.31	9.02	1.22	0.0563	0.1269
1448614_at	Nt5c2-3	5.48	5.21	1.21	0.1979	0.3329
1427811_at	Tyms-2	2.6	2.33	1.21	0.6857	0.7966
1451149_at	Pgm2	9.59	9.37	1.17	0.4626	0.6134
1424609_a_at	Cwc22/Xdh-2	11.09	10.91	1.14	0.5225	0.6667
1453767_a_at	Nt5m	8.75	8.56	1.14	0.3422	0.4979
1438250_s_at	Ak6/LOC105247169/Taf9-2	10.86	10.69	1.13	0.342	0.4977
1427945_at	Dpyd-1	3.15	2.98	1.13	0.9777	0.9878
1424607_a_at	Cwc22/Xdh-1	10.98	10.82	1.11	0.4371	0.5896
1417137_at	Uck2-1	5.7	5.59	1.08	0.89	0.9338
1439012_a_at	Dck-2	9.62	9.55	1.04	0.5736	0.7088
1460671_at	Gpx1	12.66	12.64	1.02	0.9386	0.964
1433773_at	Rrm2b	8.24	8.23	1.01	0.6335	0.7573
1451548_at	Upp2-2	0	0	1	0.8269	0.8919
1448111_at	Ctps2-2	9.62	9.64	-1.02	0.6694	0.7844
1438941_x_at	Ampd2-2	10.29	10.33	-1.03	0.4223	0.5765
1422778_at	Ak6/LOC105247169/Taf9-1	11.11	11.19	-1.05	0.7471	0.8386
1417384_at	Entpd5-4	7.36	7.45	-1.06	0.7161	0.8184
1421817_at	Gsr-2	9.04	9.14	-1.07	0.5875	0.72
1418131_at	Samhd1-1	9.21	9.3	-1.07	0.3853	0.5406
1424399_at	Uck1	8.58	8.68	-1.07	0.275	0.425
1448736_a_at	Hprt	10.9	10.99	-1.07	0.775	0.8572
1449176_a_at	Dck-3	7.36	7.48	-1.08	0.4051	0.5603
1434438_at	Samhd1-4	8.62	8.78	-1.12	0.7226	0.8224
1421529_a_at	Txnrd1-2	10.52	10.71	-1.14	0.0721	0.1539
1424486_a_at	Txnrd1-3	7.36	7.55	-1.14	0.0466	0.1095
1426757_at	Ampd2-1	8.03	8.23	-1.15	0.5351	0.6774
1422126_a_at	Nudt13-1	6.7	6.9	-1.15	0.2758	0.4259
1421767_at	Adk-3	4.85	5.08	-1.17	0.1476	0.267
1420638_at	Prps2-2	7.32	7.55	-1.18	0.1905	0.3239
1424841_s_at	Rbks-2	6.31	6.57	-1.19	0.4266	0.5807
1416705_at	Rpe-1	8.73	8.98	-1.19	0.0568	0.1277
1423706_a_at	Pgd-1	10.46	10.72	-1.2	0.0406	0.0981
1436298_x_at	Paics-3	9.98	10.26	-1.21	0.5724	0.7079
1438627_x_at	Pgd-4	11.02	11.29	-1.21	0.046	0.1084
1420273_x_at	Samhd1-3	7.41	7.68	-1.21	0.7052	0.8106
1438690_at	Tyms-3	6.27	6.55	-1.21	0.0599	0.133
1433903_at	Prps1l3-2	9.48	9.76	-1.21	0.1828	0.3138
1449641_at	Adk-4	4.51	4.81	-1.23	0.1776	0.3072
1417201_at	Nt5c2-1	7.69	8	-1.24	0.0074	0.025
1423073_at	Cmpk1	11.41	11.72	-1.25	0.1103	0.2142
1424487_x_at	Txnrd1-1	5.53	5.88	-1.27	0.0133	0.04
1428838_a_at	Dck-1	6.53	6.9	-1.29	0.1457	0.2645
1416448_at	Itpa	8.92	9.29	-1.3	0.1196	0.2279
1448808_a_at	Nme2	13.52	13.89	-1.3	0.0019	0.0084
1428943_at	Nudt13-2	6.6	6.99	-1.31	0.3882	0.5436
1436771_x_at	Pgd-2	11.72	12.12	-1.31	0.0034	0.0134
1417383_at	Entpd5-3	6.26	6.65	-1.32	0.0832	0.1724
1451509_at	Ak6/Taf9	9.99	10.4	-1.33	0.0367	0.0903
1423564_a_at	Paics-2	11.97	12.39	-1.34	0.0344	0.0859
1416052_at	Prps1	9.09	9.54	-1.36	0.0293	0.0754
1460713_at	Dnph1	7.39	7.84	-1.37	0.0191	0.0536
1448192_s_at	Prps1/Prps1l3	9.31	9.76	-1.37	0.0573	0.1286
1416258_at	Tk1	9.42	9.88	-1.37	0.0348	0.0866
1417722_at	Pgls	10.51	10.98	-1.39	0.0023	0.0096
1455832_a_at	Umps-1	8.29	8.77	-1.39	0.0028	0.0114
1437380_x_at	Pgd-3	11.43	11.92	-1.4	0.0015	0.0068
1416706_at	Rpe-2	9.3	9.79	-1.4	0.0076	0.0254
1452829_at	Cad-1	9	9.49	-1.41	0.0156	0.0458
1438292_x_at	Adk-1	10.69	11.19	-1.42	0.0007	0.0039
1451006_at	Xdh	9.86	10.4	-1.45	0.0985	0.1965
1425688_a_at	Dpys-1	2.18	2.72	-1.46	0.6981	0.8057
1423239_at	Impdh1	8.7	9.24	-1.46	0.0051	0.0183
1423565_at	Paics-1	11.62	12.16	-1.46	0.0118	0.0363
1434437_x_at	Rrm2-1	10.58	11.13	-1.46	0.0142	0.0421
1416798_a_at	Nme4	7.19	7.74	-1.47	0.0058	0.0205
1424435_a_at	Gart-1	8.43	8.99	-1.48	0.0073	0.0247
1451445_at	Umps-3	4.94	5.51	-1.48	0.0396	0.096
1421816_at	Gsr-1	8.26	8.84	-1.49	0.028	0.0727
1448226_at	Rrm2-3	9.53	10.1	-1.49	0.0499	0.1153
1449116_a_at	Dtymk-1	9.4	9.98	-1.5	0.0025	0.0102
1419270_a_at	Dut-2	9.83	10.41	-1.5	0.0199	0.0555
1460726_at	Adss	10.4	11	-1.51	0.0232	0.0626
1438177_x_at	Entpd4/Gm21685-2	8.18	8.79	-1.53	0.0037	0.0141
1424969_s_at	Upp2-1	2.08	2.71	-1.54	0.7111	0.8146
1451765_a_at	Entpd5-1	6.9	7.54	-1.56	0.0145	0.043
1448530_at	Gmpr	7.46	8.11	-1.57	0.0264	0.0695
1428543_at	Ppat-1	7.01	7.68	-1.58	0.0063	0.0219
1434859_at	Umps-2	8.41	9.09	-1.6	0.0006	0.0034
1449190_a_at	Entpd4/Gm21685-1	7.9	8.59	-1.61	0.0056	0.0199
1418259_a_at	Entpd2	6.42	7.12	-1.62	0.1872	0.3198
1452830_s_at	Cad-2	8.6	9.33	-1.66	0.0105	0.0331
1424991_s_at	Tyms/Tyms-ps	8.77	9.49	-1.66	0.0122	0.0373
1418372_at	Adsl	8.93	9.67	-1.67	0.0017	0.0076
1429126_at	Nudt5-1	7.49	8.24	-1.67	0.0096	0.031
1416395_at	Guk1	8.63	9.38	-1.68	0.002	0.0086
1454814_s_at	Prps1l3-1	9.1	9.87	-1.7	6.89e-05	0.0006
1425933_a_at	Nt5c2-2	8.31	9.08	-1.71	4.64e-05	0.0004
1424840_at	Rbks-1	5.25	6.04	-1.73	0.0096	0.031
1419269_at	Dut-1	5.96	6.8	-1.78	0.1534	0.2749
1420637_at	Prps2-1	7.82	8.65	-1.78	0.0002	0.0016
1416319_at	Adk-2	8.97	9.83	-1.81	7.79e-05	0.0007
1449349_at	Nudt1	8.43	9.29	-1.82	2.56e-05	0.0003
1416120_at	Rrm2-2	9.24	10.11	-1.83	0.0023	0.0095
1415878_at	Rrm1-2	10.22	11.1	-1.84	0.0005	0.003
1421830_at	Ak4-1	7.75	8.64	-1.85	0.0158	0.0462
1415851_a_at	Gm15210/Impdh2-2	11.42	12.31	-1.85	3.08e-07	1.18e-05
1415852_at	Gm15210/Impdh2-1	11.39	12.28	-1.85	0.0002	0.0015
1452681_at	Dtymk-2	9.34	10.23	-1.86	0.0011	0.0052
1448127_at	Rrm1-1	9.71	10.61	-1.87	0.0037	0.0143
1438096_a_at	Dtymk-3	10.06	10.97	-1.88	0.0002	0.0016
1448450_at	Ak2-1	10.03	10.99	-1.94	0.0012	0.0057
1421829_at	Ak4-3	5.44	6.4	-1.94	0.4939	0.6417
1450387_s_at	Ak4-2	8.4	9.42	-2.02	0.0155	0.0456
1427946_s_at	Dpyd-2	3.16	4.19	-2.04	0.1169	0.224
1460433_at	Entpd6	7.77	8.81	-2.06	4.03e-05	0.0004
1424110_a_at	Nme1-2	10.98	12.03	-2.06	0.0001	0.001
1439443_x_at	Tkt-1	13.37	14.43	-2.08	7.25e-07	2.17e-05
1424047_at	Dera	8.98	10.05	-2.09	3.16e-06	6.1e-05
1416283_at	Gart-2	9.07	10.13	-2.09	2.54e-06	5.17e-05
1417581_at	Dhodh-1	6.76	7.87	-2.15	0.0002	0.0012
1417582_s_at	Dhodh-2	7.55	8.7	-2.2	5.54e-05	0.0005
1418337_at	Rpia	8.78	9.92	-2.21	0.001	0.0049
1452831_s_at	Ppat-2	7.49	8.68	-2.28	9.19e-05	0.0007
1424436_at	Gart-3	7.95	9.15	-2.3	2.15e-08	2.14e-06
1452889_at	Lhpp	6.35	7.56	-2.31	0.0001	0.0008
1448651_at	Nudt5-2	8.7	9.94	-2.35	3.3e-05	0.0003
1448451_at	Ak2-2	9.14	10.39	-2.37	4.83e-05	0.0004
1417382_at	Entpd5-2	7.04	8.28	-2.37	0.0005	0.0027
1448905_at	Mrps34/Nme3	8	9.33	-2.5	2.17e-05	0.0002
1425129_a_at	Taldo1	11.09	12.49	-2.63	1.23e-08	1.66e-06
1417976_at	Ada	7.93	9.38	-2.73	0.0002	0.0015
1451015_at	Tkt-2	10.93	12.58	-3.12	2.95e-08	2.58e-06
1416439_at	Dctpp1	9.32	11.02	-3.23	2.35e-07	9.81e-06
1435277_x_at	Nme1-1	11.31	13.1	-3.48	0.004	0.015
1460244_at	Upb1	4.99	6.96	-3.93	0.0228	0.0618

### Sheet: Table 3
EMT							Raw P values			Benjamini-Hochberg Adjusted P values
Metabolite	EMT PSC D3 Average (%)	EMT PSC D3 STDEV	EMT APRT B3 Average (%)	EMT APRT B3 STDEV	EMT PPAT F1 Average (%)	EMT PPAT F1 STDEV	PSC vs APRT KO	PSC vs PPAT KO	APRT KO vs PPAT KO	PSC vs APRT KO	PSC vs PPAT KO	APRT KO vs PPAT KO
ATP M-0	56.3543	2.19163	50.7703	0.300999	66.8213	3.03764	0.0665604	0.0167919	0.0166813	0.0998406	0.034967	0.0217224		P < 0.05
ATP M-5	28.6167	0.909619	29.229	0.402354	24.4497	1.59748	0.433082	0.0327227	0.0148178	0.433082	0.034967	0.0217224
ATP M-OTHER	15.0287	1.3616	20.0007	0.362372	8.72867	2.49305	0.0075414	0.034967	0.0217224	0.0226242	0.034967	0.0217224
Papillary							Raw P values			Benjamini-Hochberg Adjusted P values
Metabolite	Papillary PSC G6 Average (%)	Papillary PSC G6 STDEV	Papillary APRT E6 Average (%)	Papillary APRT E6 STDEV	Papillary PPAT A7 Average (%)	Papillary PPAT A7 STDEV	PSC vs APRT KO	PSC vs PPAT KO	APRT KO vs PPAT KO	PSC vs APRT KO	PSC vs PPAT KO	APRT KO vs PPAT KO
ATP M-0	42.407	1.25865	45.7643	0.498655	80.1423	7.10373	0.0247375	0.0017814	0.0202626	0.0247375	0.0026721	0.0303939
ATP M-5	37.3787	0.735867	29.4227	0.47981	10.6893	7.5742	0.0002142	0.0369	0.0723363	0.00040485	0.0369	0.0723363
ATP M-OTHER	20.2137	0.529453	24.813	0.0996226	9.16833	0.538465	0.0002699	3.23e-05	2.2e-06	0.00040485	9.69e-05	6.6e-06

### Sheet: Table 4
EMT							Raw P values			Benjamini-Hochberg Adjusted P values
Metabolite	EMT PSC D3 Average (Log2 Fold Change)	EMT PSC D3 STDEV	EMT APRT B3 Average (Log2 Fold Change)	EMT APRT B3 STDEV	EMT PPAT F1 Average (Log2 Fold Change)	EMT PPAT F1 STDEV	PSC vs APRT KO	PSC vs PPAT KO	APRT KO vs PPAT KO	PSC vs APRT KO	PSC vs PPAT KO	APRT KO vs PPAT KO
2+3-phosphoglycerate	-0.00540386	0.151531	-0.676349	0.241886	-0.23361	0.456091	0.015205	0.45703	0.211625	0.043118	0.722745	0.313837		P < 0.05
Acetoacetyl-CoA_	-0.0193664	0.295879	0.139231	0.200332	-0.541229	0.384381	0.484903	0.135861	0.0530376	0.540548	0.303674	0.0977917
Acetyl-CoA	-0.00589329	0.16153	0.509714	0.283746	-0.502735	0.425609	0.0521611	0.131694	0.0265788	0.0985265	0.303674	0.0674752
ADP	-0.084952	0.638084	-1.12675	0.0511283	-0.646827	0.0582912	0.104677	0.266162	0.000429	0.148292	0.514326	0.00569953
ADP-glucose	-0.045287	0.436721	-1.11453	0.243089	0.70069	0.358743	0.0207386	0.0842141	0.0019162	0.0542394	0.248981	0.0118456
ADP-ribose	-0.082163	0.613843	-1.12031	0.19292	-0.193703	0.136255	0.0490851	0.773986	0.0024496	0.0961166	0.89635	0.0118981
Alanine	-0.0671277	0.524454	0.608326	0.326637	0.0824318	0.0640424	0.131216	0.671198	0.0520907	0.171591	0.829845	0.0977917
Allantoate_and_Carbamoyl_aspartate	-0.00311304	0.115555	0.687081	0.164041	0.398917	0.162877	0.0039844	0.0251952	0.0969868	0.0159376	0.13179	0.164878
AMP	-0.0443352	0.446519	-0.622244	0.115642	-0.206501	0.161007	0.0957978	0.585844	0.0221102	0.138601	0.781125	0.0653693
Arginine	-0.00106967	0.0677734	-0.621017	0.112436	-0.437851	0.311853	0.0012168	0.0767729	0.392755	0.0091936	0.248598	0.513602
Asparagine	-0.00241694	0.102726	0.209631	0.100505	-0.536963	0.0851693	0.06293	0.0022659	0.0006039	0.101887	0.0308162	0.00586646
Aspartate	-0.00655862	0.170289	-0.140841	0.0328488	-1.04846	0.0926143	0.250976	0.0007409	8.93e-05	0.304757	0.0251906	0.0030362
ATP	-0.0469214	0.439973	1.81385	0.177018	0.516708	0.329194	0.0024487	0.150278	0.0038566	0.0118937	0.319341	0.0154264
Bisphosphoglycerate	-0.0179576	0.28428	0.460416	0.289411	-0.205881	0.20486	0.110637	0.405516	0.0312357	0.152803	0.672563	0.0674752
Citrate+Isocitrate	-0.0119721	0.230935	0.097707	0.511989	-0.519244	0.161119	0.752198	0.0355176	0.117332	0.786915	0.161013	0.189966
CMPNacetylneuraminate	-0.0139738	0.250392	-0.39976	0.0721848	-0.396984	0.0598347	0.0623603	0.0615306	0.961553	0.101887	0.220215	0.961553
CoA	-0.134267	0.747849	0.751547	0.77419	0.02716	0.647509	0.227183	0.791469	0.281703	0.280881	0.89635	0.39908
CTP	-0.00537909	0.15172	0.498944	0.144623	0.0115671	0.0246704	0.0140607	0.857864	0.0045243	0.043118	0.91148	0.0170918
Cysteine	-0.030512	0.359732	-0.101216	0.230608	-0.296864	0.401529	0.788654	0.440372	0.504833	0.812553	0.712983	0.602257
dATP	-0.132722	0.780184	1.73827	0.158671	0.5801	0.940121	0.0152181	0.369371	0.103183	0.043118	0.644031	0.171133
dCTP	-0.0832367	0.620097	1.35044	0.150373	0.0157335	0.313337	0.0176645	0.817261	0.0026527	0.0480474	0.89635	0.0120256
dGDP	-0.319615	1.13314	-0.648573	1.83347	-0.455862	1.41486	0.804573	0.902703	0.89237	0.816581	0.930058	0.919412
dTTP	-0.0354291	0.383683	1.53262	0.199663	0.860134	0.287317	0.0032842	0.0317926	0.0291307	0.0139579	0.154421	0.0674752
FAD	-0.00384836	0.129852	-0.282775	0.100336	0.225259	0.0736768	0.0422195	0.0565113	0.0021131	0.0897164	0.217505	0.0118981
FBP	-0.000196716	0.029123	-0.322214	0.184209	0.431005	0.217694	0.0904992	0.0729865	0.0102235	0.133781	0.248154	0.0365894
Fumarate	-0.00277988	0.110442	-0.303797	0.142863	-0.229057	0.387817	0.0446831	0.386115	0.769764	0.0920743	0.656395	0.844257
GAP+DHAP	-0.000732472	0.0565184	-0.10228	0.179931	0.165896	0.184241	0.403823	0.208592	0.145613	0.461134	0.429825	0.230272
GDP	-0.0425357	0.442628	-0.948299	0.146933	-0.581962	0.117437	0.0282039	0.110913	0.0279575	0.0661333	0.279336	0.0674752
Glutamate	-0.00586824	0.161023	0.248319	0.0339881	0.225378	0.0940633	0.055503	0.0982244	0.711436	0.101279	0.277111	0.797629
Glutamine	-0.000640512	0.0528227	0.0661053	0.028139	0.0391644	0.11265	0.125583	0.609012	0.708319	0.167444	0.781374	0.797629
Glutathione_disulfide_oxidized	-0.0380791	0.40497	2.27539	0.126694	0.276288	0.284597	0.0007012	0.333058	0.0003728	0.00760823	0.595998	0.00569953
Glutathione_reduced	-0.000529607	0.0477305	-0.114424	0.0522737	0.459384	0.0954358	0.0494718	0.0017207	0.0007974	0.0961166	0.0292519	0.0067779
Glycerol_3-phosphate	-0.0192936	0.287187	1.17484	0.056536	1.46128	0.132717	0.002116	0.0012593	0.0263145	0.0118937	0.0285441	0.0674752
Glycine	-0.00180401	0.0885826	0.375011	0.0806157	-0.115791	0.241814	0.0055097	0.486042	0.0289695	0.0197189	0.743803	0.0674752
GMP	-0.0155278	0.263796	-0.591208	0.0421442	-0.279617	0.232255	0.0600519	0.263004	0.0841938	0.101887	0.514326	0.146799
GTP	-0.0119739	0.224927	1.38234	0.269801	0.259992	0.662969	0.0023447	0.53791	0.0532102	0.0118937	0.760653	0.0977917
Hexose-phosphate	-0.000184755	0.0282677	0.590656	0.131586	0.151561	0.139451	0.0016053	0.138439	0.0165851	0.00992367	0.303674	0.0537041
IDP	-0.131995	0.778282	-1.11865	0.3221	-0.506242	0.0701765	0.112355	0.492849	0.0323526	0.152803	0.743803	0.0674752
IMP	-0.0522305	0.481749	0.640385	0.24382	-0.00437384	0.269958	0.0904279	0.88795	0.0372936	0.133781	0.928932	0.0745872
Isoleucine/Leucine	-0.00511726	0.148789	-0.177359	0.0633419	-0.0177855	0.175321	0.138816	0.928569	0.212301	0.178104	0.942428	0.313837
Ketoglutarate	-0.000884474	0.0620844	0.93403	0.16519	-0.655774	0.177783	0.0007832	0.0038272	0.000344	0.00760823	0.0371785	0.00569953
Lysine	-0.00242386	0.102104	-0.595198	0.0836026	-0.446082	0.272569	0.0014716	0.0575749	0.416218	0.00992367	0.217505	0.534015
Malate	-0.000322235	0.0372545	-0.31772	0.162815	-0.165371	0.0616784	0.0301744	0.0165754	0.204202	0.0683953	0.102466	0.313837
Methionine	-0.00628018	0.166386	0.854027	0.03191	-0.140457	0.324982	0.0009217	0.559027	0.0327453	0.00783445	0.760653	0.0674752
Nacetylneuraminate	-0.0542722	0.481777	-0.356027	0.0725811	-0.273475	0.0658213	0.391472	0.514099	0.218252	0.458968	0.743803	0.315769
NAD	-4.04421e-05	0.013219	-0.351969	0.0273584	0.0768774	0.0227089	3.64e-05	0.0071294	3.1e-05	0.0012376	0.0538666	0.002108
NADH	-0.220754	0.991906	-1.03466	0.552156	1.64478	0.379805	0.282148	0.0383202	0.0022823	0.336598	0.162861	0.0118981
NADP	-0.0028777	0.112342	-0.51517	0.083195	-0.0382126	0.0444379	0.0031559	0.639091	0.0009366	0.0139579	0.804781	0.00707653
NADPH	-0.0644344	0.543266	0.885492	0.092033	-0.434897	0.202279	0.0404967	0.330429	0.0005029	0.0888315	0.595998	0.00569953
Ornithine	-0.00599813	0.162356	-0.975144	0.0644023	-0.536436	0.184064	0.0006553	0.0200632	0.0175917	0.00760823	0.113691	0.0543743
Phenylalanine	-0.00126514	0.0737047	-0.167835	0.028557	-0.372611	0.27003	0.0217718	0.0831347	0.319076	0.0548327	0.248981	0.433944
Phosphogluconic_acid	-0.0260575	0.32975	-0.975051	0.523562	-0.916759	0.659467	0.0565971	0.10455	0.910338	0.101279	0.277111	0.923925
Proline	-0.107326	0.660361	-0.202947	0.0341127	0.0147391	0.681765	0.825497	0.834642	0.635952	0.825497	0.900883	0.745599
PRPP	-0.0238918	0.318221	-2.07915	0.539231	-1.77895	0.346628	0.0047254	0.0029566	0.462787	0.0178515	0.0335081	0.561956
Ribose-5-phosphate	-0.123012	0.760819	0.982339	0.146802	0.711167	0.122143	0.0688859	0.134046	0.069732	0.108936	0.303674	0.124784
Ribulose-5-phosphate	-0.00583931	0.160053	0.61711	0.256614	0.555358	0.0941193	0.0234255	0.0063617	0.71552	0.0568905	0.0538666	0.797629
Sedoheptulose-phosphate	-0.00156055	0.0825781	1.19807	0.204443	-0.0430578	0.264149	0.0007069	0.807909	0.0029984	0.00760823	0.89635	0.0127432
Serine	-0.0011497	0.0706509	-0.195739	0.185052	-0.0895098	0.097389	0.164062	0.27229	0.428615	0.206596	0.514326	0.538885
Succinate	-0.000867688	0.0612014	-0.539873	0.0571793	-0.659871	0.233395	0.0003687	0.0091001	0.435863	0.00760823	0.0618807	0.538885
Threonine	-0.00291876	0.113237	-0.187623	0.0657533	0.0547962	0.108981	0.0709646	0.559304	0.0299649	0.109673	0.760653	0.0674752
Tryptophan	-0.0134442	0.243366	0.0603769	0.122308	0.102953	0.484896	0.663202	0.72904	0.8899	0.715837	0.885263	0.919412
Tyrosine	-9.51337e-05	0.020272	-0.0591729	0.108634	-0.00652867	0.564795	0.406883	0.986055	0.881715	0.461134	0.986055	0.919412
UDP	-0.109372	0.730267	-1.74816	0.066294	-1.00595	0.15428	0.0591499	0.105954	0.0015644	0.101887	0.277111	0.0106379
UDPNacetylglucosamine	-2.55931e-05	0.0105291	-0.645527	0.0343141	-0.671905	0.0289096	6.3e-06	2.9e-06	0.366138	0.0004284	0.0001972	0.488185
UMP	-0.0232016	0.321993	0.0685191	0.189574	0.106377	0.23248	0.692591	0.602181	0.837669	0.735878	0.781374	0.904151
UTP	-0.0277583	0.339939	0.999728	0.198545	0.0737171	0.444512	0.0106531	0.769156	0.0300876	0.0344958	0.89635	0.0674752
Valine	-0.00291261	0.112244	-0.319394	0.0218157	0.0236888	0.134751	0.0086864	0.805741	0.0121265	0.0295338	0.89635	0.0412301
Xanthosine	-0.322604	1.319	0.163081	0.230781	-1.29099	1.89326	0.563936	0.507539	0.314306	0.61851	0.743803	0.433944
Papillary							Raw P values			Benjamini-Hochberg Adjusted P values
Metabolite	Papillary PSC G6 Average (Log2 Fold Change)	Papillary PSC G6 STDEV	Papillary APRT E6 Average (Log2 Fold Change)	Papillary APRT E6 STDEV	Papillary PPAT A7 Average (Log2 Fold Change)	Papillary PPAT A7 STDEV	PSC vs APRT KO	PSC vs PPAT KO	APRT KO vs PPAT KO	PSC vs APRT KO	PSC vs PPAT KO	APRT KO vs PPAT KO
2+3-phosphoglycerate	-0.0624967	0.540493	0.110859	0.564974	1.89324	0.0175773	0.720499	0.0244245	0.0317919	0.859543	0.0395444	0.0514726
Acetoacetyl-CoA_	-0.0240456	0.318014	0.317492	0.22617	1.92492	0.180522	0.20413	0.0007653	0.0006526	0.486212	0.00322	0.00184903
Acetyl-CoA	-0.0339994	0.379284	0.646001	1.26938	1.66692	0.316608	0.424228	0.0039716	0.247876	0.70149	0.00964531	0.297227
ADP	-0.00316821	0.117498	-0.0383279	0.0704135	-0.933914	0.0818475	0.679622	0.0003546	0.0001364	0.85732	0.0018632	0.000545511
ADP-glucose	-0.178398	0.850905	-0.0245786	1.11267	0.379288	1.31764	0.858414	0.571319	0.705785	0.929589	0.571319	0.727173
ADP-ribose	-0.00624244	0.165681	-0.422746	0.502984	-1.82087	0.405266	0.244783	0.0019942	0.0199642	0.52744	0.00678028	0.036691
Alanine	-0.0279171	0.353394	0.104751	0.117613	-1.56004	0.237162	0.570647	0.0033705	0.0004033	0.825617	0.00848867	0.00124656
Allantoate_and_Carbamoyl_aspartate	-0.00376862	0.128425	-0.290523	0.105901	-2.16011	0.133832	0.0405867	3.59e-05	4.54e-05	0.219208	0.000406867	0.0003264
AMP	-0.00519723	0.148665	0.0462905	0.0410752	-0.602079	0.175426	0.594118	0.0108562	0.003375	0.841668	0.0205062	0.00740323
Arginine	-0.00314812	0.116495	-0.0659901	0.105444	0.432431	0.0203722	0.526605	0.0030977	0.0012999	0.795759	0.00828397	0.00332142
Asparagine	-0.00280846	0.109529	-0.136443	0.0703797	-1.01716	0.158713	0.150061	0.000805	0.0009254	0.457125	0.00322	0.00251709
Aspartate	-0.0214535	0.310568	0.755221	0.0151691	0.502192	0.0197448	0.0490739	0.0993855	6.12e-05	0.238359	0.140796	0.0003264
ATP	-0.0396302	0.42495	0.271214	0.0449313	-1.9836	0.279821	0.332423	0.0027038	0.0001607	0.594862	0.00799384	0.000575137
Bisphosphoglycerate	-0.106654	0.712932	0.63604	0.153105	-1.46593	0.0804321	0.152479	0.0789438	3.01e-05	0.457125	0.119293	0.00025585
Citrate+Isocitrate	-0.00646876	0.167777	0.437144	0.314275	0.976655	0.271581	0.0972407	0.0059484	0.0876696	0.413273	0.013483	0.126841
CMPNacetylneuraminate	-0.000298656	0.0360253	-0.0328292	0.0389534	-0.898286	0.0225692	0.348127	3.3e-06	4.9e-06	0.606992	0.0001122	0.00019448
CoA	-0.0243252	0.325104	-0.186877	0.454022	-0.450304	0.54602	0.640633	0.31019	0.555511	0.85732	0.3673	0.584322
CTP	-0.0221582	0.310159	0.338785	0.0931109	-0.198823	0.253522	0.125738	0.487523	0.0261084	0.457125	0.502296	0.0457308
Cysteine	-0.00250406	0.104855	0.15473	0.196739	-0.261012	0.238138	0.288934	0.160403	0.0801492	0.545764	0.201988	0.118481
dATP	-0.0105033	0.213745	0.206681	0.130329	-2.30591	0.52758	0.207355	0.0022105	0.0013188	0.486212	0.0071128	0.00332142
dCTP	-0.0244129	0.332951	0.505632	0.113932	-0.884279	0.105149	0.0594924	0.0129969	0.0001004	0.269699	0.0238021	0.000487657
dGDP	-0.00986774	0.204986	-1.1852	2.3023	-3.28515	0.526155	0.470108	0.000552	0.198375	0.726531	0.0025024	0.254519
dTTP	-0.0326448	0.386427	0.0751124	0.168375	-1.63008	0.104934	0.680813	0.0023012	0.0001186	0.85732	0.0071128	0.00050745
FAD	-0.00372437	0.126112	0.0265848	0.117418	0.218877	0.174178	0.775815	0.147443	0.188024	0.879257	0.189172	0.245877
FBP	-0.00288156	0.111085	-0.605252	0.0754208	-2.40085	0.195215	0.0014786	5.03e-05	0.0001194	0.0273802	0.00042755	0.00050745
Fumarate	-0.0086178	0.195841	-0.065716	0.153232	-1.54019	0.360589	0.711152	0.0029488	0.0028599	0.859543	0.00828397	0.00652913
GAP+DHAP	-0.00809633	0.185924	-0.18824	0.199542	-0.903545	0.362089	0.31642	0.0189336	0.0400709	0.58153	0.0323983	0.0619278
GDP	-0.000791568	0.0587518	0.117966	0.122068	-0.273881	0.0584321	0.203537	0.0046569	0.0074113	0.486212	0.0109196	0.0152718
Glutamate	-0.000876412	0.06162	0.06366	0.016511	-0.0430522	0.02312	0.154616	0.329251	0.0028805	0.457125	0.379476	0.00652913
Glutamine	-0.00134639	0.0761189	-0.0936914	0.0337677	0.137162	0.0384834	0.127162	0.0481861	0.0014506	0.457125	0.0744694	0.00352289
Glutathione_disulfide_oxidized	-0.00107821	0.0681334	-0.118963	0.145904	-0.559519	0.170977	0.273583	0.0062746	0.0274061	0.545764	0.0137636	0.0457308
Glutathione_reduced	-0.00245594	0.102718	-0.451872	0.112601	0.932436	0.061857	0.0069475	0.000174	4.85e-05	0.094486	0.00131467	0.0003264
Glycerol_3-phosphate	-0.0383379	0.400879	-0.446615	0.196048	0.497259	0.0135998	0.188219	0.146567	0.0137453	0.486212	0.189172	0.0267052
Glycine	-0.00896348	0.194747	-0.461162	0.361044	-0.765556	0.0691488	0.128849	0.0031674	0.224819	0.457125	0.00828397	0.283106
GMP	-0.0124693	0.235545	0.88305	1.59247	1.00567	1.50045	0.433273	0.36064	0.927343	0.70149	0.402025	0.927343
GTP	-0.0320528	0.383293	0.319297	0.194686	-0.81113	0.461165	0.229831	0.0876165	0.0173731	0.52095	0.126764	0.0328159
Hexose-phosphate	-0.00295387	0.113856	0.0278265	0.0676782	-0.800571	0.0461491	0.707892	0.0003562	6.24e-05	0.859543	0.0018632	0.0003264
IDP	-0.0287884	0.360038	-0.241332	0.130255	-0.800021	0.0887614	0.390748	0.0227108	0.003569	0.664271	0.0376667	0.00758412
IMP	-0.00272986	0.108091	-0.695753	0.115243	-1.60347	0.042804	0.0016106	1.83e-05	0.0002154	0.0273802	0.0003502	0.000697486
Isoleucine/Leucine	-0.00227163	0.098577	0.00696505	0.0586031	0.0777642	0.0689146	0.895795	0.313285	0.246725	0.951782	0.3673	0.297227
Ketoglutarate	-0.00947474	0.200276	-0.0706263	0.0757291	-1.23942	0.0591767	0.646767	0.0005203	3e-05	0.85732	0.0025024	0.00025585
Lysine	-0.00359604	0.125843	-0.127125	0.0245731	0.381872	0.0572004	0.170504	0.008462	0.0001444	0.483095	0.0174368	0.000545511
Malate	-0.00500971	0.14822	-0.0817566	0.0701867	-1.2488	0.088476	0.463088	0.0002371	5.73e-05	0.726531	0.00159491	0.0003264
Methionine	-0.0160542	0.26877	-0.0463159	0.0829087	-0.196948	0.178605	0.861237	0.38657	0.255798	0.929589	0.420788	0.299902
Nacetylneuraminate	-5.55777e-05	0.0155181	0.365334	0.0145596	-0.847122	0.0699176	7.6e-06	3.35e-05	8e-06	0.0005168	0.000406867	0.00019448
NAD	-0.00666464	0.170273	0.0418828	0.0614034	0.251213	0.00384852	0.666412	0.119697	0.0271073	0.85732	0.162788	0.0457308
NADH	-0.0198357	0.28807	-1.60636	0.701905	-2.31019	0.890989	0.0223213	0.0133012	0.342981	0.177487	0.0238021	0.38234
NADP	-0.000223804	0.0311798	0.259253	0.145714	0.379311	0.235214	0.0393161	0.105268	0.494126	0.219208	0.146086	0.533343
NADPH	-0.00102593	0.0668982	0.213396	0.103513	-1.25265	0.16441	0.039421	0.000258	0.0001978	0.219208	0.00159491	0.00067252
Ornithine	-0.00326894	0.119786	-0.333363	0.0847981	1.30511	1.29535	0.017606	0.221518	0.159285	0.177487	0.271862	0.21238
Phenylalanine	-0.0215188	0.312191	-0.0828194	0.0984893	-0.273222	0.507964	0.761932	0.505186	0.558543	0.879257	0.512726	0.584322
Phosphogluconic_acid	-0.0414193	0.432395	-0.668821	0.766675	-1.76024	0.437361	0.28455	0.0083963	0.0988975	0.545764	0.0174368	0.137246
Proline	-0.0855106	0.638955	-1.4298	0.135716	-2.03366	0.355622	0.0234909	0.0099228	0.0514909	0.177487	0.0192797	0.0778085
PRPP	-0.0320208	0.367084	0.307622	0.289043	5.19332	0.133646	0.276463	2.06e-05	1.19e-05	0.545764	0.0003502	0.00019448
Ribose-5-phosphate	-0.0177735	0.278413	0.121531	0.230366	-1.46058	0.139781	0.540873	0.0013103	0.0005265	0.799551	0.00495002	0.00155661
Ribulose-5-phosphate	-0.00563336	0.155205	-0.00293994	0.13543	-1.76488	0.0291345	0.983016	4.25e-05	2.51e-05	0.989935	0.000412857	0.00025585
Sedoheptulose-phosphate	-0.0086005	0.190681	0.194308	0.0476698	-0.587049	0.0239518	0.148281	0.0326523	1.43e-05	0.457125	0.0516362	0.00019448
Serine	-1.73763e-05	0.00866948	0.0371744	0.0469053	-0.128557	0.227198	0.248207	0.430478	0.283625	0.52744	0.450347	0.32689
Succinate	-0.000313614	0.0367675	0.524385	0.0874823	0.493676	0.107227	0.0006642	0.0016506	0.720274	0.0225828	0.00590741	0.731024
Threonine	-0.0178567	0.279759	0.0375197	0.101282	-0.281016	0.14914	0.763317	0.223886	0.0376457	0.879257	0.271862	0.0595327
Tryptophan	-0.0245147	0.326794	-0.00653139	0.119009	0.160418	0.0610011	0.932942	0.389848	0.0966439	0.976001	0.420788	0.136912
Tyrosine	-0.00553241	0.153358	-0.0289092	0.0607733	0.116293	0.176499	0.818187	0.417849	0.249146	0.912077	0.443964	0.297227
UDP	-0.0328174	0.388057	0.106537	0.3419	1.04974	0.120561	0.665003	0.0099234	0.0107707	0.85732	0.0192797	0.0215414
UDPNacetylglucosamine	-0.00029553	0.0356924	0.122473	0.0448529	0.824414	0.0130237	0.0206606	3e-06	1.29e-05	0.177487	0.0001122	0.00019448
UMP	-0.0979874	0.645237	-0.10657	0.900315	-0.564558	0.0600865	0.989935	0.336781	0.471348	0.989935	0.381685	0.516963
UTP	-0.0152378	0.260012	0.236028	0.100632	0.868264	0.307123	0.193555	0.0190578	0.027573	0.486212	0.0323983	0.0457308
Valine	-0.00195963	0.0922547	-0.00835675	0.211779	-0.156263	0.108534	0.964043	0.13386	0.34229	0.989935	0.178481	0.38234
Xanthosine	-0.000790468	0.0582701	-0.335862	0.187801	-2.47726	1.30779	0.0419075	0.0814348	0.102215	0.219208	0.120382	0.139013

### Sheet: Table 5
EMT				Raw P values					Hommel Adjusted P values
Tumor Size (Day 24)	Average	Stdev	N	PSCD3 vs WT	PSCD3 vs PSCC4	PSCC4 vs PPATF2	PPATF1 vs PPATF2	PPATF1 vs APRTB3	PSCD3 vs WT	PSCD3 vs PSCC4	PSCC4 vs PPATF2	PPATF1 vs PPATF2	PPATF1 vs APRTB3
EMT PSC D3	1344.6	141.672	6	0.0065756	0.836078	0.0129019	0.828814	0.0147532	0.0263024	0.836078	0.0387057	0.836078	0.0442596		P < 0.05
EMT Wild-Type	1103.15	119.166	7
EMT PSC C4	1330.07	115.819	8
EMT PPAT F1	982.69	116.077	5
EMT PPAT F2	1012.22	271.819	5
EMT APRT B3	762.779	108.405	5
Papillary				Raw P values						Hommel Adjusted P values
Tumor Size (Day 24)	Average	Stdev	N	PSCG6 vs WT	PSCG6 vs PSCF1	PSCG6 vs APRTE6	PSCG6 vs APRTG5	PSCG6 vs APRTH5	APRTE6 vs APRTG5	PSCG6 vs WT	PSCG6 vs PSCF1	PSCG6 vs APRTE6	PSCG6 vs APRTG5	PSCG6 vs APRTH5	APRTE6 vs APRTG5
Pap PSC G6	513.965	113.96	5	0.383618	0.051986	0.0001509	1.51e-05	0.0413424	0.0410989	0.383618	0.103972	0.0007545	9.06e-05	0.0826848	0.0821978
Pap Wild-Type	437.467	100.565	4
Pap PSC F1	375.196	84.995	7
Pap APRT E6	1161.76	155.823	5
Pap APRT G5	986.011	78.0523	7
Pap APRT H5	350.063	105.671	7

### Sheet: Table 6
EMT							Raw P values			Hommel Adjusted P values
IHC analysis	EMT PSC D3 Average (%)	EMT PSC D3 STDEV	EMT APRT B3 Average (%)	EMT APRT B3 STDEV	EMT PPAT F1 Average (%)	EMT PPAT F1 STDEV	PSC vs APRT KO	PSC vs PPAT KO	APRT KO vs PPAT KO	PSC vs APRT KO	PSC vs PPAT KO	APRT KO vs PPAT KO
Ki67+ Nuclei (%)	60.512	4.11717	55.1274	4.60815	58.0256	2.80585	2.01e-05	0.0077478	0.0094449	6.03e-05	0.0094449	0.0094449		P < 0.05
Papillary					P value
IHC analysis	Pap PSC G6 Average (%)	Pap PSC G6 STDEV	Pap APRT E6 Average (%)	Pap APRT E6 STDEV	PSC vs APRT KO
Ki67+ Nuclei (%)	53.1792	7.06055	59.0488	5.7753	0.0018503

### Sheet: Table 7
EMT							Raw P values			Hommel Adjusted P values
IHC analysis	EMT PSC D3 Average (%)	EMT PSC D3 STDEV	EMT APRT B3 Average (%)	EMT APRT B3 STDEV	EMT PPAT F1 Average (%)	EMT PPAT F1 STDEV	PSC vs APRT KO	PSC vs PPAT KO	APRT KO vs PPAT KO	PSC vs APRT KO	PSC vs PPAT KO	APRT KO vs PPAT KO
Percent Area (TUNEL +)	7.69448	4.03998	23.0698	10.2321	27.6612	10.3614	0.0136649	0.0034766	0.545886	0.0273298	0.0104298	0.545886		P < 0.05
Papillary					P value
IHC analysis	Pap PSC G6 Average (%)	Pap PSC G6 STDEV	Pap APRT E6 Average (%)	Pap APRT E6 STDEV	PSC vs APRT KO
Percent Area (TUNEL +)	24.6468	15.4992	38.0983	10.8776	0.193163

### Sheet: Table 8
EMT
Metabolite	EMT PPAT F1 Average (%)	EMT PPAT F1 STDEV	EMT PPAT F2 Average (%)	EMT PPAT F2 STDEV	Raw P values	Benjamini-Hochberg Adjusted P values
ATP M-0	66.8213	3.03764	62.9423	1.19533	0.168158	0.252237		P < 0.05
ATP M-5	24.4497	1.59748	26.4657	0.560218	0.167435	0.252237
ATP M-OTHER	8.72867	2.49305	10.5913	1.42051	0.410539	0.410539
Papillary											Raw P values				Benjamini-Hochberg Adjusted P values
Metabolite	Papillary PPAT A7 Average (%)	Papillary PPAT A7 STDEV	Papillary PPAT B3 Average (%)	Papillary PPAT B3 STDEV	Papillary PPAT B7 Average (%)	Papillary PPAT B7 STDEV	Papillary PPAT B8 Average (%)	Papillary PPAT B8 STDEV	Papillary PPAT C1 Average (%)	Papillary PPAT C1 STDEV	PPAT A7 vs PPAT B3	PPAT A7 vs PPAT B7	PPAT A7 vs PPAT B8	PPAT A7 vs PPAT C1	PPAT A7 vs PPAT B3	PPAT A7 vs PPAT B7	PPAT A7 vs PPAT B8	PPAT A7 vs PPAT C1
ATP M-0	80.1423	7.10373	75.4197	4.87754	78.1183	3.29748	74.6337	1.63508	79.5113	1.82673	0.481564	0.733258	0.3454	0.909034	0.759104	0.733258	0.576183	0.909034
ATP M-5	10.6893	7.5742	14.7163	2.09243	13.7367	1.88507	15.3823	0.777546	12.949	0.943467	0.508729	0.610251	0.47366	0.715045	0.759104	0.733258	0.576183	0.909034
ATP M-OTHER	9.16833	0.538465	9.864	2.94731	8.14567	1.58539	9.984	1.82013	7.54	1.25158	0.759104	0.436426	0.576183	0.166267	0.759104	0.733258	0.576183	0.4988
